# The role of epistasis in amikacin, kanamycin, bedaquiline, and clofazimine resistance in *Mycobacterium tuberculosis* complex

**DOI:** 10.1101/2021.05.07.443178

**Authors:** Roger Vargas, Luca Freschi, Andrea Spitaleri, Sabira Tahseen, Ivan Barilar, Stefan Niemann, Paolo Miotto, Daniella Maria Cirillo, Claudio U. Köser, Maha R. Farhat

**Affiliations:** Department of Systems Biology, Harvard Medical School, Boston, USA; Department of Biomedical Informatics, Harvard Medical School, Boston, USA; Emerging Bacterial Pathogens Unit, IRCCS San Raffaele Scientific Institute, Milan, Italy; National TB Reference laboratory, National TB Control Program, Islamabad, Pakistan; German Center for Infection Research, Partner site Hamburg-Lübeck-Borstel-Riems, Borstel, Germany; Molecular and Experimental Mycobacteriology, Research Center Borstel, Borstel, Germany; Department of Genetics, University of Cambridge, Cambridge, UK; Pulmonary and Critical Care Medicine, Massachusetts General Hospital, Boston, USA

## Abstract

Antibiotic resistance among bacterial pathogens poses a major global health threat. *M. tuberculosis* complex (MTBC) is estimated to have the highest resistance rates of any pathogen globally. Given the slow growth rate and the need for a biosafety level 3 laboratory, the only realistic avenue to scale up drug-susceptibility testing (DST) for this pathogen is to rely on genotypic techniques. This raises the fundamental question of whether a mutation is a reliable surrogate for phenotypic resistance or whether the presence of a second mutation can completely counteract its effect, resulting in major diagnostic errors (i.e. systematic false resistance results). To date, such epistatic interactions have only been reported for streptomycin that is now rarely used. By analyzing more than 31,000 MTBC genomes, we demonstrated that *eis* C-14T promoter mutation, which is interrogated by several genotypic DST assays endorsed by the World Health Organization, cannot confer resistance to amikacin and kanamycin if it coincides with loss-of-function (LoF) mutations in the coding region of *eis*. To our knowledge, this represents the first definitive example of antibiotic reversion in MTBC. Moreover, we raise the possibility that *mmpR* (*Rv0678*) mutations are not valid markers of resistance to bedaquiline and clofazimine if these coincide with LoF mutation in the efflux pump encoded by *mmpS5* (*Rv0677c*) and *mmpL5* (*Rv0676c*).
