## Supplementary Table 1 for "The role of epistasis in amikacin, kanamycin, bedaquiline, and clofazimine resistance in *Mycobacterium tuberculosis* complex"

### Sheet: Sheet1
Position	Reference Allele	Alternate Allele	relative to start	relative to TSS	Gene Symbol	H37Rv locus tag	Gene Position	Mutation Type	Codon Position	# Isolates	# Sublineages	Homoplasy Score	sublineages	*Cepheid Xpert MTB/XDR Assay
775616	C	CG			mmpL5	Rv0676c	2865	ins	955	1	1	1	4.13(1)
775645	G	A			mmpL5	Rv0676c	2836	N	R946*	1	1	1	2.2.1.1.1(1)
775727	GGT	G			mmpL5	Rv0676c	2754	del	918	3	1	1	2.2.1.1.1(3)
775753	TG	T			mmpL5	Rv0676c	2728	del	910	14	1	1	5(14)
775876	C	CG			mmpL5	Rv0676c	2605	ins	869	2	1	1	1.1.1.1(2)
775990	GCT	G			mmpL5	Rv0676c	2491	del	831	2	1	1	1.1.1.1(2)
775993	C	A			mmpL5	Rv0676c	2488	N	E830*	1	1	1	1.1.3(1)
776038	AG	A			mmpL5	Rv0676c	2443	del	815	1	1	1	4.3.i4.2(1)
776210	G	T			mmpL5	Rv0676c	2271	N	Y757*	2	2	2	3.1.1(1) - 1.1.1.1(1)
776450	GC	G			mmpL5	Rv0676c	2031	del	677	1	1	1	4.13(1)
776453	C	CA			mmpL5	Rv0676c	2028	ins	676	1	1	1	2.2.1.1.1(1)
776457	GC	G			mmpL5	Rv0676c	2024	del	675	2	1	1	1.1.3(2)
776470	C	CA			mmpL5	Rv0676c	2011	ins	671	4	1	1	4.1.i1.1.1.1(4)
776540	G	GCT			mmpL5	Rv0676c	1941	ins	647	1	1	1	4.3.i2(1)
776723	G	T			mmpL5	Rv0676c	1758	N	Y586*	1	1	1	4.4.1.1(1)
776739	A	AT			mmpL5	Rv0676c	1742	ins	581	1	1	1	4.3.i3.1(1)
776767	CAATA	C			mmpL5	Rv0676c	1714	del	572	1	1	1	1.1.2(1)
776815	G	A			mmpL5	Rv0676c	1666	N	Q556*	1	1	1	4.3.i4.1(1)
776823	AT	A			mmpL5	Rv0676c	1658	del	553	2	1	1	4.1.i1.1.1.1(2)
776908	G	A			mmpL5	Rv0676c	1573	N	Q525*	1	1	1	1.1.1.1(1)
776959	G	A			mmpL5	Rv0676c	1522	N	Q508*	1	1	1	2.2.1.1.1(1)
776971	G	A			mmpL5	Rv0676c	1510	N	Q504*	2	1	1	4.1.i1.2.1(2)
776987	CG	C			mmpL5	Rv0676c	1494	del	498	30	1	1	4.6.1.2(30)
777024	CG	C			mmpL5	Rv0676c	1457	del	486	4	1	1	3.1.1(4)
777076	CGATCT	C			mmpL5	Rv0676c	1405	del	469	7	1	1	2.2.1.1.1.i3(7)
777092	CA	C			mmpL5	Rv0676c	1389	del	463	1	1	1	3.1.1.i1(1)
777163	G	A			mmpL5	Rv0676c	1318	N	Q440*	1	1	1	4.1.i1.1.1.1(1)
777221	GTAGTTGC	G			mmpL5	Rv0676c	1260	del	420	1	1	0	5(1)
777304	T	TG			mmpL5	Rv0676c	1177	ins	393	1	1	1	4.1.i1.1.1.1(1)
777312	G	GGC			mmpL5	Rv0676c	1169	ins	390	1	1	1	4.3.i3.1(1)
777321	A	ACGATG			mmpL5	Rv0676c	1160	ins	387	1	1	1	2.2.1(1)
777344	C	T			mmpL5	Rv0676c	1137	N	W379*	2	1	1	4.10.i2(2)
777347	GC	G			mmpL5	Rv0676c	1134	del	378	1	1	1	1.2.1.1.2(1)
777347	G	GC			mmpL5	Rv0676c	1134	ins	378	1	1	1	2.2.1.1.1.i3(1)
777463	CCAACGGCA	C			mmpL5	Rv0676c	1018	del	340	1	1	1	4.1.i1.2.1(1)
777481	T	TA			mmpL5	Rv0676c	1000	ins	334	1	1	1	2.2.1.1.1.i3(1)
777499	G	A			mmpL5	Rv0676c	982	N	R328*	2	2	1	1.2.1.1(1) - 1.2.1.1.1(1)
777581	G	T			mmpL5	Rv0676c	900	N	Y300*	293	2	2	4.10.i1(1) - 1.1.1.1(292)
777661	CG	C			mmpL5	Rv0676c	820	del	274	6	1	2	2.2.2(6)
777669	A	ATCGCCAG			mmpL5	Rv0676c	812	ins	271	1	1	0	4.5(1)
777763	GC	G			mmpL5	Rv0676c	718	del	240	1	1	1	4.2.2(1)
777875	AC	A			mmpL5	Rv0676c	606	del	202	83	1	1	4.11(83)
777926	G	T			mmpL5	Rv0676c	555	N	Y185*	1	1	1	4.1.i1.2.2(1)
777927	TACACCTTG	T			mmpL5	Rv0676c	554	del	185	1	1	1	4.5(1)
777929	CA	C			mmpL5	Rv0676c	552	del	184	1	1	1	4.3.i3.1(1)
778067	GC	G			mmpL5	Rv0676c	414	del	138	2	1	1	4.1.i1.1.1.1(2)
778072	T	TG			mmpL5	Rv0676c	409	ins	137	2	1	1	3.1.1(2)
778086	TC	T			mmpL5	Rv0676c	395	del	132	1	1	1	2.2.1.1.1(1)
778086	T	TC			mmpL5	Rv0676c	395	ins	132	6	2	2	4.1.i1.2.1(2) - 2.2.1.1.1.i3(4)
778092	C	T			mmpL5	Rv0676c	389	N	W130*	1	1	1	4.10.i1(1)
778111	G	A			mmpL5	Rv0676c	370	N	Q124*	1	1	1	1.2.1.1.1(1)
778132	G	A			mmpL5	Rv0676c	349	N	Q117*	1	1	1	4.2.2(1)
778134	AGT	A			mmpL5	Rv0676c	347	del	116	3	1	1	4.1.i1.1.1.2(3)
778150	G	A			mmpL5	Rv0676c	331	N	Q111*	1	1	1	1.1.1.1(1)
778363	AC	A			mmpL5	Rv0676c	118	del	40	1	1	1	3.1.1(1)
778364	C	T			mmpL5	Rv0676c	117	N	W39*	1	1	1	4.1.i1.2.1(1)
778467	CT	C			mmpL5	Rv0676c	14	del	5	3	1	1	4.1.i1.1.1.1(3)
778566	AG	A			mmpS5	Rv0677c	340	del	114	1	1	1	4.1.i1.1.1.1(1)
778674	GC	G			mmpS5	Rv0677c	232	del	78	1	1	1	2.2.1.1.1.i3(1)
778696	G	GTTGA			mmpS5	Rv0677c	210	ins	70	3	1	1	1.1.2(3)
778732	G	T			mmpS5	Rv0677c	174	N	Y58*	1	1	1	2.2.1.1.2(1)
778738	C	CA			mmpS5	Rv0677c	168	ins	56	2	1	1	4.1.i1.1.1.1(2)
778751	TC	T			mmpS5	Rv0677c	155	del	52	2	1	1	4.3.i3.1(2)
778816	AGTGCG	A			mmpS5	Rv0677c	90	del	30	1	1	1	4.1.i2.2(1)
778824	TCCGCTGCA	T			mmpS5	Rv0677c	82	del	28	1	1	1	1.1.2(1)
778868	A	AT			mmpS5	Rv0677c	38	ins	13	1	1	1	1.1.1.1(1)
778992	G	A			mmpR	Rv0678	3	S	V1V	1	1	1	1.2.2.1(1)
779004	CGG	C			mmpR	Rv0678	15	del	5	1	1	1	3.1.1(1)
779018	TG	T			mmpR	Rv0678	29	del	10	2	1	2	4.1.i1.1.1.1(2)
779026	G	T			mmpR	Rv0678	37	N	E13*	1	1	1	4.5(1)
779059	G	GGC			mmpR	Rv0678	70	ins	24	1	1	1	2.2.1.1.1(1)
779096	C	CG			mmpR	Rv0678	107	ins	36	1	1	1	3.1.1(1)
779115	G	A			mmpR	Rv0678	126	N	W42*	1	1	1	2.2.2(1)
779116	CTGCTGGTGTG	C			mmpR	Rv0678	127	del	43	2	1	1	4.1.i1.1.1.1(2)
779121	G	GGT			mmpR	Rv0678	132	ins	44	1	1	1	2.2.1.1.1(1)
779127	T	TG			mmpR	Rv0678	138	ins	46	5	4	4	4.5(1) - 1.1.2(1) - 2.2.1.1.1(2) - 2.2.1.1.2(1)
779129	A	ATC			mmpR	Rv0678	140	ins	47	2	2	2	4.3.i3.1(1) - 4.1.i1.1.1.1(1)
779130	T	TC			mmpR	Rv0678	141	ins	47	3	2	2	4.3.i4.2(2) - 2.2.1.1.1(1)
779181	C	CG			mmpR	Rv0678	192	ins	64	86	2	3	4.11(83) - 2.2.1.1.1(3)
779181	CG	C			mmpR	Rv0678	192	del	64	20	4	7	3.1.1(1) - 4.3.i4.2(14) - 2.2.1.1.1(4) - 4.3.i3.1(1)
779196	C	CA			mmpR	Rv0678	207	ins	69	1	1	1	2.2.1(1)
779200	GC	G			mmpR	Rv0678	211	del	71	1	1	1	2.2.2(1)
779263	T	TA			mmpR	Rv0678	274	ins	92	2	2	2	4.3.i4.2(1) - 1.1.2(1)
779273	TG	T			mmpR	Rv0678	284	del	95	1	1	1	2.2.1.1.1.i3(1)
779277	GC	G			mmpR	Rv0678	288	del	96	1	1	1	2.2.2(1)
779407	C	CG			mmpR	Rv0678	418	ins	140	6	1	1	4.1.i1.1.1.1(6)
779417	TG	T			mmpR	Rv0678	428	del	143	1	1	1	2.2.1.1.1(1)
779417	T	TG			mmpR	Rv0678	428	ins	143	1	1	1	2.2.2(1)
779454	G	GC			mmpR	Rv0678	465	ins	155	3	2	2	2.2.1.1.1(1) - 4.1.i1.1.1.1(2)
779455	C	T			mmpR	Rv0678	466	N	R156*	1	1	1	5(1)
779468	G	GA			mmpR	Rv0678	479	ins	160	1	1	1	1.2.1.1.1(1)
2714303	C	CG			eis	Rv2416c	1030	ins	344	3	1	1	4.1.i1.1.1.1(3)
2714334	G	GA			eis	Rv2416c	999	ins	333	1	1	1	3.1.1(1)
2714384	ACTCG	A			eis	Rv2416c	949	del	317	4	1	1	4.4.1.1(4)
2714433	GT	G			eis	Rv2416c	900	del	300	2	1	1	4.1.i1.2.1(2)
2714449	C	T			eis	Rv2416c	884	N	W295*	1	1	1	3.1.1(1)
2714526	GGT	G			eis	Rv2416c	807	del	269	112	1	7	2.2.1.1.1(112)
2714543	G	A			eis	Rv2416c	790	N	R264*	1	1	1	3.1.1(1)
2714557	AGGCCAATCAG	A			eis	Rv2416c	776	del	259	1	1	1	2.2.1.1.1(1)
2714664	G	T			eis	Rv2416c	669	N	Y223*	2	1	1	3.1.1(2)
2714706	A	AC			eis	Rv2416c	627	ins	209	1	1	0	2.2.1.1.1.i3(1)
2714740	TC	T			eis	Rv2416c	593	del	198	2	1	1	1.1.2(2)
2714753	G	A			eis	Rv2416c	580	N	Q194*	10	2	2	4.10.i1(1) - 1.2.2.1(9)
2714760	TAGCA	T			eis	Rv2416c	573	del	191	1	1	1	2.2.1.1.1(1)
2714787	C	T			eis	Rv2416c	546	N	W182*	15	1	1	4.10.i1(15)
2714847	G	GCT			eis	Rv2416c	486	ins	162	2	1	1	4.1.i1.1.1.1(2)
2714860	A	AT			eis	Rv2416c	473	ins	158	1	1	1	2.2.1.1.1.i3(1)
2714885	GA	G			eis	Rv2416c	448	del	150	7	1	4	2.2.1.1.1.i3(7)
2714933	C	CG			eis	Rv2416c	400	ins	134	1	1	0	2.2.1.1.1(1)
2714966	CCTCG	C			eis	Rv2416c	367	del	123	1	1	1	4.1.i1.1.2(1)
2715054	CCGGCGATGCGT	C			eis	Rv2416c	279	del	93	1	1	0	2.2.1.1.1.i3(1)
2715209	TG	T			eis	Rv2416c	124	del	42	1	1	0	4.5(1)
2715214	AC	A			eis	Rv2416c	119	del	40	2	1	1	2.2.1.1.1(2)
2715287	T	TC			eis	Rv2416c	46	ins	16	3	2	2	4.4.1.1(1) - 4.3.i2(2)
2715291	C	CG			eis	Rv2416c	42	ins	14	1	1	1	1.1.1.2(1)
2715294	C	T			eis	Rv2416c	39	N	W13*	1	1	1	2.2.1.1.1(1)
2715295	C	T			eis	Rv2416c	38	N	W13*	1	1	1	2.2.1.1.1(1)
2715305	C	A			eis	Rv2416c	28	N	E10*	6	2	2	1.1.3(5) - 1.1.1.1(1)
2715317	A	AC			eis	Rv2416c	16	ins	6	1	1	1	2.2.1.1.1(1)
2715319	A	AC			eis	Rv2416c	14	ins	5	1	1	1	2.2.1.1.1(1)
2715330	C	T			eis	Rv2416c	3	S	V1V	6	2	2	2.2.1.1.1.i3(5) - 1.1.1.1(1)
2715333	A	C	-1		eis-Rv2417c	Rv2416c-Rv2417c	None	I	None	2	2	2	4.3.i3.1(1) - 1.1.1.1(1)
2715334	GAATCCGAC	G	-2		eis-Rv2417c	Rv2416c-Rv2417c	None	del	None	1	1	1	2.2.1.1.1.i3(1)
2715337	T	C	-5		eis-Rv2417c	Rv2416c-Rv2417c	None	I	None	1	1	1	3.1.1(1)
2715338	C	A	-6		eis-Rv2417c	Rv2416c-Rv2417c	None	I	None	2	1	1	4.3.i4.1(2)	yes
2715339	CG	C	-7		eis-Rv2417c	Rv2416c-Rv2417c	None	del	None	7	3	5	2.2.1.1.1.i3(1) - 2.2.1.1.1(5) - 4.4.2(1)	yes
2715340	G	A	-8		eis-Rv2417c	Rv2416c-Rv2417c	None	I	None	9	3	3	4.3.i4.1(1) - 4.1.i1.1.1.1(7) - 2.2.1.1.2(1)	yes
2715340	G	T	-8		eis-Rv2417c	Rv2416c-Rv2417c	None	I	None	11	4	8	4.11(2) - 2.2.1.1.1.i3(5) - 4.3.i3.1(3) - 2.2.1.1.1(1)	yes
2715341	A	G	-9		eis-Rv2417c	Rv2416c-Rv2417c	None	I	None	1	1	1	2.2.1.1.1(1)	yes
2715342	C	T	-10		eis-Rv2417c	Rv2416c-Rv2417c	None	I	None	293	18	131	4.11(1) - 2.2.1.1.1.i3(58) - 4.3.i3.1(14) - 4.1.i1.1.1.1(1) - 1.2.2.1(1) - 4.10.i1(3) - 4.3.i4.1(2) - 4.3.i4.2(64) - 2.2.2(2) - 2.2.1.1.1(132) - 2.2.1.1.2(5) - 4.1.i1.2.1(3) - 2.2.1(1) - 4.2.1.2.1.1.i3(2) - 3.2.2(1) - 4.2.1.1(1) - 1.2.2(1) - 2.1(1)	yes
2715342	C	G	-10		eis-Rv2417c	Rv2416c-Rv2417c	None	I	None	11	5	8	4.5(2) - 4.10.i1(1) - 4.3.i3.1(4) - 2.2.1.1.1(3) - 4.2.1.1(1)	yes
2715344	G	A	-12		eis-Rv2417c	Rv2416c-Rv2417c	None	I	None	332	17	75	4.10.i2(1) - 2.2.1.1.1.i3(70) - 4.3.i3.1(50) - 1.1.2(1) - 4.1.i1.1.1.1(8) - 4.10.i1(14) - 4.4.1.1(3) - 4.3.i2(1) - 4.2.1.1(143) - 2.2.1.1.1(25) - 2.2.1.2(2) - 2.2.1.1.2(8) - 4.1.i1.2.1(1) - 4.2.2(1) - 4.2.1.2.1.1.i4(1) - 4.2.1.2(1) - 2.2.2(2)	yes
2715345	T	C	-13		eis-Rv2417c	Rv2416c-Rv2417c	None	I	None	3	1	3	2.2.1.1.1.i3(3)	yes
2715346	G	A	-14		eis-Rv2417c	Rv2416c-Rv2417c	None	I	None	181	19	82	2.2.1.1.1.i3(89) - 4.3.i3.1(18) - 4.10.i2(4) - 4.1.i1.1.1.1(17) - 1.2.2.1(1) - 4.4.1.1(1) - 4.3.i4.2(1) - 4.2.1.1(1) - 2.2.1.1.1(27) - 3.1.1(2) - 2.2.1.1.2(2) - 4.1.i1.2.1(9) - 4.2.1.2.1.1.i4(2) - 4.1.i1.2.2(1) - 2.2.1.2(1) - 1.1.1.1(1) - 3.2.2(1) - 2.2.2(2) - 4.2.1.2.2.1(1)	yes
2715347	G	A	-15		eis-Rv2417c	Rv2416c-Rv2417c	None	I	None	1	1	1	3.1.1(1)	yes
2715347	G	C	-15		eis-Rv2417c	Rv2416c-Rv2417c	None	I	None	16	6	12	4.11(3) - 2.2.1.1.1.i3(2) - 4.3.i3.1(1) - 4.1.i1.1.1.1(1) - 2.2.1.1.1(4) - 4.2.1.1(5)	yes
2715353	G	A	-21		eis-Rv2417c	Rv2416c-Rv2417c	None	I	None	1	1	1	4.1.i1.1.2(1)	yes
2715355	C	A	-23		eis-Rv2417c	Rv2416c-Rv2417c	None	I	None	5	1	3	2.2.1.1.1.i3(5)	yes
2715362	AC	A	-30		eis-Rv2417c	Rv2416c-Rv2417c	None	del	None	1	1	1	4.3.i3.2(1)	yes
2715365	T	C	-33		eis-Rv2417c	Rv2416c-Rv2417c	None	I	None	2	1	1	4.3.i4.2(2)	yes
2715369	C	A	-37		eis-Rv2417c	Rv2416c-Rv2417c	None	I	None	285	8	40	4.11(4) - 2.2.1.1.1.i3(230) - 4.1.i1.1.1.1(1) - 4.10.i1(2) - 4.3.i4.2(1) - 2.2.1.1.1(45) - 2.2.1(1) - 4.2.1.1(1)	yes
2715375	T	C	-43		eis-Rv2417c	Rv2416c-Rv2417c	None	I	None	1	1	1	4.3.i4.2(1)
2715376	A	G	-44		eis-Rv2417c	Rv2416c-Rv2417c	None	I	None	4	1	1	4.1.i1.2.1(4)
2715382	A	G	-50		eis-Rv2417c	Rv2416c-Rv2417c	None	I	None	1	1	1	4.1.i1.2.1(1)
2726088	G	A	-105	-63	oxyR-ahpC	Rv2427Ac-Rv2428	None	I	None	2	1	1	2.2.1.1.1(2)
2726089	C	T	-104	-62	oxyR-ahpC	Rv2427Ac-Rv2428	None	I	None	1	1	1	4.1.i1.1.1.1(1)
2726091	G	A	-102	-60	oxyR-ahpC	Rv2427Ac-Rv2428	None	I	None	1	1	1	1.1.2(1)
2726093	T	A	-100	-58	oxyR-ahpC	Rv2427Ac-Rv2428	None	I	None	2	1	1	6(2)
2726095	A	C	-98	-56	oxyR-ahpC	Rv2427Ac-Rv2428	None	I	None	2	1	1	4.10.i1(2)
2726096	A	ATATG	-97	-55	oxyR-ahpC	Rv2427Ac-Rv2428	None	ins	None	1	1	1	4.1.i1.2.1(1)
2726100	G	C	-93	-51	oxyR-ahpC	Rv2427Ac-Rv2428	None	I	None	3	2	2	4.10.i1(2) - 3.1.1(1)
2726100	G	T	-93	-51	oxyR-ahpC	Rv2427Ac-Rv2428	None	I	None	2	2	2	5(1) - 4.2.1.1(1)
2726100	G	A	-93	-51	oxyR-ahpC	Rv2427Ac-Rv2428	None	I	None	3	2	2	3.1.1(2) - 1.1.2(1)
2726103	G	A	-90	-48	oxyR-ahpC	Rv2427Ac-Rv2428	None	I	None	5	5	5	4.10.i1(1) - 4.2.2(1) - 3.1.1(1) - 2.2.1(1) - 2.2.2(1)	yes
2726104	T	A	-89	-47	oxyR-ahpC	Rv2427Ac-Rv2428	None	I	None	4	2	2	3.1.1(3) - 1.2.1.1.1(1)	yes
2726105	G	A	-88	-46	oxyR-ahpC	Rv2427Ac-Rv2428	None	I	None	3350	12	2	3.1.1(2240) - 4.2.1.1.1.2.2.1(1) - 4.6.1.2(1) - 3(5) - 3.1.1.i1(598) - 3.1.1.i2(319) - 1.2.2.2(1) - 3.2(2) - 3.2.1(20) - 3.2.2(36) - 3.1(126) - 1.2.1.1.2(1)	yes
2726105	G	GAT	-88	-46	oxyR-ahpC	Rv2427Ac-Rv2428	None	ins	None	4	4	4	4.10.i1(1) - 4.10.i2(1) - 4.6.1.1.1.1.2(1) - 2.2.1.1.2(1)	yes
2726106	A	G	-87	-45	oxyR-ahpC	Rv2427Ac-Rv2428	None	I	None	2	1	2	3.1.1(2)	yes
2726107	T	G	-86	-44	oxyR-ahpC	Rv2427Ac-Rv2428	None	I	None	2	1	1	3.1.1(2)	yes
2726109	T	C	-84	-42	oxyR-ahpC	Rv2427Ac-Rv2428	None	I	None	1	1	1	3.1.1(1)	yes
2726110	A	G	-83	-41	oxyR-ahpC	Rv2427Ac-Rv2428	None	I	None	1	1	1	3.1.1(1)	yes
2726112	C	T	-81	-39	oxyR-ahpC	Rv2427Ac-Rv2428	None	I	None	48	21	37	4.5(3) - 2.2.1.1.1.i3(2) - 3.1.1(2) - 2.2.1.1.1.i1(1) - 4.1.i1.1.2(1) - 4.1.i1.1.1.1(8) - 4.10.i1(1) - 4.3.i4.1(3) - 4.3.i2(1) - 4.10.i2(1) - 2.2.1.1.1(5) - 4.6.1.1.1.1.2(2) - 4.1.i1.2.1(5) - 4.2.2(2) - 2.2.1(1) - 1.1.1.1(1) - 2.2.2(2) - 4.2.1.2(1) - 4.1.i2.2(1) - 1.2.1.1.1(1) - 4.3.i4.2(4)	yes
2726113	A	G	-80	-38	oxyR-ahpC	Rv2427Ac-Rv2428	None	I	None	6	1	2	3.1.1(6)	yes
2726114	C	A	-79	-37	oxyR-ahpC	Rv2427Ac-Rv2428	None	I	None	1	1	1	3.1(1)	yes
2726114	C	T	-79	-37	oxyR-ahpC	Rv2427Ac-Rv2428	None	I	None	8	1	1	1.2.2.2(8)	yes
2726115	CT	C	-78	-36	oxyR-ahpC	Rv2427Ac-Rv2428	None	del	None	10	3	4	3.1.1.i1(7) - 3.1.1(2) - 3.1.1.i2(1)	yes
2726115	C	A	-78	-36	oxyR-ahpC	Rv2427Ac-Rv2428	None	I	None	4	1	1	3.1.1(4)	yes
2726116	T	A	-77	-35	oxyR-ahpC	Rv2427Ac-Rv2428	None	I	None	7	2	6	3.1.1.i1(1) - 3.1.1(6)	yes
2726116	T	G	-77	-35	oxyR-ahpC	Rv2427Ac-Rv2428	None	I	None	10	4	9	3.1.1(6) - 3.1.1.i2(1) - 3.2.2(1) - 3.1(2)	yes
2726117	T	A	-76	-34	oxyR-ahpC	Rv2427Ac-Rv2428	None	I	None	13	3	12	3.1.1(11) - 3.1.1.i2(1) - 3.2.2(1)	yes
2726117	T	G	-76	-34	oxyR-ahpC	Rv2427Ac-Rv2428	None	I	None	4	1	4	3.1.1(4)	yes
2726119	G	A	-74	-32	oxyR-ahpC	Rv2427Ac-Rv2428	None	I	None	11	7	10	4.3.i3.1(1) - 4.1.i1.1.1.1(3) - 4.3.i4.1(2) - 4.3.i4.2(1) - 2.2.1.1.1(1) - 5(1) - 1.2.1.1.1(2)	yes
2726119	G	T	-74	-32	oxyR-ahpC	Rv2427Ac-Rv2428	None	I	None	3	1	1	2.2.2(3)	yes
2726121	C	T	-72	-30	oxyR-ahpC	Rv2427Ac-Rv2428	None	I	None	32	15	25	4.5(3) - 4.3.i3.2(1) - 4.3.i3.1(1) - 4.1.i1.1.1.1(6) - 2.2.1.1.1.i3(1) - 4.4.1.1(1) - 6(1) - 4.10.i2(1) - 2.2.1.1.1(7) - 4.6.1.1.1.1.2(3) - 4.1.i1.2.1(1) - 4.2.2(2) - 3.1.1(2) - 2.2.2(1) - 4.3.i4.2(1)	yes
2726122	T	G	-71	-29	oxyR-ahpC	Rv2427Ac-Rv2428	None	I	None	1	1	1	4.1.i1.2.1(1)	yes
2726134	C	T	-59	-17	oxyR-ahpC	Rv2427Ac-Rv2428	None	I	None	5	2	3	4.5(1) - 2.2.1.1.1(4)	yes
2726135	A	G	-58	-16	oxyR-ahpC	Rv2427Ac-Rv2428	None	I	None	1	1	1	2.2.1.1.1.i3(1)	yes
2726136	C	T	-57	-15	oxyR-ahpC	Rv2427Ac-Rv2428	None	I	None	23	8	13	4.5(1) - 4.1.i1.1.1.1(7) - 4.10.i1(4) - 4.3.i4.1(2) - 4.10.i2(1) - 2.2.1.1.1(5) - 4.6.1.1.1.1.2(2) - 4.1.i2.2(1)	yes
2726139	C	T	-54	-12	oxyR-ahpC	Rv2427Ac-Rv2428	None	I	None	28	13	25	4.5(3) - 4.11(2) - 4.1.i1.1.1.1(3) - 2.2.1.1.1.i3(1) - 4.10.i1(2) - 4.3.i4.1(1) - 4.3.i4.2(2) - 4.10.i2(2) - 2.2.1.1.1(6) - 4.6.1.1.1.1.2(1) - 2.2.1.1.2(1) - 4.1.i1.2.1(3) - 6(1)	yes
2726139	C	A	-54	-12	oxyR-ahpC	Rv2427Ac-Rv2428	None	I	None	1	1	1	2.2.1.1.1(1)	yes
2726141	C	A	-52	-10	oxyR-ahpC	Rv2427Ac-Rv2428	None	I	None	91	10	17	4.11(74) - 2.2.1.1.1.i3(1) - 4.5(1) - 4.1.i1.1.1.1(1) - 4.10.i1(2) - 4.3.i1(1) - 2.2.1.1.1(6) - 4.6.1.1.1.1.2(3) - 4.6.1.1.1.1.1(1) - 1.2.1.1.1(1)	yes
2726141	C	T	-52	-10	oxyR-ahpC	Rv2427Ac-Rv2428	None	I	None	92	25	58	4.11(1) - 2.2.1.1.1.i3(2) - 2.2.1.1.1.i1(1) - 4.1.i1.2.1(3) - 4.1.i1.2.2(1) - 2.2.1(1) - 2.2.2(1) - 1.1.2(1) - 4.5(4) - 4.10.i1(1) - 4.10.i2(1) - 5(2) - 6(1) - 4.6.2.1.1.1.1(2) - 4.1.i1.1.1.1(10) - 4.3.i2(2) - 4.6.1.1.1.1.2(2) - 4.2.1.1(5) - 4.3.i3.2(5) - 4.3.i3.1(22) - 4.3.i4.1(1) - 4.3.i4.2(2) - 2.2.1.1.1(15) - 4.4.2(3) - 4.2.2(3)	yes
2726142	G	A	-51	-9	oxyR-ahpC	Rv2427Ac-Rv2428	None	I	None	49	16	39	4.5(2) - 2.2.1.1.1.i3(2) - 4.3.i3.1(4) - 4.1.i1.1.1.1(4) - 4.3(1) - 4.6.1.1.1.1.2(1) - 4.10.i1(1) - 4.3.i4.2(4) - 1.2.1.1.1(2) - 2.2.1.1.1(12) - 3.1.1(1) - 4.4.2(1) - 4.1.i1.2.1(7) - 4.2.1.2(2) - 4.2.1.1(4) - 2.2.1.1.2(1)	yes
2726144	T	C	-49	-7	oxyR-ahpC	Rv2427Ac-Rv2428	None	I	None	1	1	1	4.3.i3.1(1)	yes
2726145	G	A	-48	-6	oxyR-ahpC	Rv2427Ac-Rv2428	None	I	None	85	20	53	4.11(1) - 2.2.1.1.1.i3(3) - 4.3.i3.1(3) - 4.5(2) - 4.1(1) - 4.1.i1.1.1.1(11) - 4.10.i1(3) - 4.4.1.1(2) - 4.3.i4.2(7) - 4.2.1.1(6) - 2.2.1.1.1(13) - 4.6.1.1.1.1.2(2) - 2.2.1.1.2(3) - 4.1.i1.2.1(17) - 4.2.2(2) - 6(1) - 1.1.1.1(1) - 2.2.2(4) - 4.10.i2(1) - 4.4.2(2)	yes
2726146	G	GT	-47	-5	oxyR-ahpC	Rv2427Ac-Rv2428	None	ins	None	37	4	4	4.5(1) - 4.2.2(33) - 2.2.1.1.1(2) - 4.4.2(1)	yes
2726147	A	G	-46	-4	oxyR-ahpC	Rv2427Ac-Rv2428	None	I	None	1	1	1	4.10.i2(1)
2726148	AT	A	-45	-3	oxyR-ahpC	Rv2427Ac-Rv2428	None	del	None	2	1	1	2.2.2(2)
2726149	T	TC	-44	-2	oxyR-ahpC	Rv2427Ac-Rv2428	None	ins	None	1	1	1	4.5(1)
2726151	T	G	-42	1	oxyR-ahpC	Rv2427Ac-Rv2428	None	I	None	1	1	1	4.10.i2(1)
2726151	T	C	-42	1	oxyR-ahpC	Rv2427Ac-Rv2428	None	I	None	12	1	1	4.10.i1(12)
2726152	C	A	-41	2	oxyR-ahpC	Rv2427Ac-Rv2428	None	I	None	1	1	1	4.3.i3.1(1)
2726153	G	A	-40	3	oxyR-ahpC	Rv2427Ac-Rv2428	None	I	None	2	2	2	4.10.i1(1) - 2.2.1.1.1(1)
2726154	C	T	-39	4	oxyR-ahpC	Rv2427Ac-Rv2428	None	I	None	3	2	2	4.1.i1.2.1(2) - 4.1.i1.1.1.1(1)
2726157	C	T	-36	7	oxyR-ahpC	Rv2427Ac-Rv2428	None	I	None	1	1	1	2.2.1.1.1(1)
2726158	CA	C	-35	8	oxyR-ahpC	Rv2427Ac-Rv2428	None	del	None	2	2	2	1.2.2.1(1) - 1.2.2.2(1)
2726174	T	A	-19	24	oxyR-ahpC	Rv2427Ac-Rv2428	None	I	None	1	1	1	3.1.1(1)
2726182	T	C	-11	32	oxyR-ahpC	Rv2427Ac-Rv2428	None	I	None	1	1	1	4.5(1)
2726190	G	A	-3	40	oxyR-ahpC	Rv2427Ac-Rv2428	None	I	None	1	1	1	4.1.i1.1.1.1(1)
2726190	G	C	-3	40	oxyR-ahpC	Rv2427Ac-Rv2428	None	I	None	1	1	1	3.1.1(1)
2726190	G	GT	-3	40	oxyR-ahpC	Rv2427Ac-Rv2428	None	ins	None	7	1	1	4.3.i4.2(7)
2726194	T	C			ahpC	Rv2428	2	N	M1T	1	1	1	4.3.i3.1(1)
2726221	TC	T			ahpC	Rv2428	29	del	10	1	1	1	4.3.i3.1(1)
2726383	AGATCG	A			ahpC	Rv2428	191	del	64	1	1	1	4.10.i1(1)
2726440	TG	T			ahpC	Rv2428	248	del	83	2	1	1	1.2.2.1(2)
2726509	TA	T			ahpC	Rv2428	317	del	106	1	1	1	4.1.i1.2.1(1)
2726515	TC	T			ahpC	Rv2428	323	del	108	1	1	1	3.1.1(1)
2726725	GGCGC	G			ahpC	Rv2428	533	del	178	1	1	1	4.5(1)
3568429	C	CCG			whiB7	Rv3197A	251	ins	84	1	1	1	4.3.i3.1(1)
3568434	C	CAA			whiB7	Rv3197A	246	ins	82	2	1	1	2.2.1.1.1(2)
3568487	C	CG			whiB7	Rv3197A	193	ins	65	3	3	3	4.10.i1(1) - 4.1.i1.1.1.1(1) - 2.2.1.1.2(1)
3568488	GC	G			whiB7	Rv3197A	192	del	64	573	3	1	1.2.1.1.2(74) - 1.2.1.1(5) - 1.2.1.1.1(494)
3568501	GC	G			whiB7	Rv3197A	179	del	60	8	1	1	4.10.i1(8)
3568547	TCA	T			whiB7	Rv3197A	133	del	45	2	2	2	4.3.i4.2(1) - 2.2.2(1)
3568626	CA	C			whiB7	Rv3197A	54	del	18	61	2	1	2.2.1.1(1) - 2.2.1.1.1(60)
3568646	TG	T			whiB7	Rv3197A	34	del	12	2	1	1	5(2)
3568646	T	TG			whiB7	Rv3197A	34	ins	12	3	1	1	2.2.1.1.1(3)
3568648	G	GA			whiB7	Rv3197A	32	ins	11	2	1	1	4.6.2.1.2(2)
3568686	T	C	-7	347	whiB7-uvrD2	Rv3197A-Rv3198c	None	I	None	1	1	1	1.2.2.1(1)
3568686	T	G	-7	347	whiB7-uvrD2	Rv3197A-Rv3198c	None	I	None	1	1	1	2.2.1.1.1(1)
3568692	C	T	-13	341	whiB7-uvrD2	Rv3197A-Rv3198c	None	I	None	1	1	1	1.2.2.1(1)
3568701	G	A	-22	332	whiB7-uvrD2	Rv3197A-Rv3198c	None	I	None	1	1	1	4.10.i1(1)
3568702	G	T	-23	331	whiB7-uvrD2	Rv3197A-Rv3198c	None	I	None	1	1	1	3.1.1(1)
3568703	T	C	-24	330	whiB7-uvrD2	Rv3197A-Rv3198c	None	I	None	2	1	1	4.11(2)
3568704	C	T	-25	329	whiB7-uvrD2	Rv3197A-Rv3198c	None	I	None	1	1	1	4.1(1)
3568705	T	G	-26	328	whiB7-uvrD2	Rv3197A-Rv3198c	None	I	None	1	1	1	1.2.2.1(1)
3568708	T	C	-29	325	whiB7-uvrD2	Rv3197A-Rv3198c	None	I	None	1	1	1	4.10.i2(1)
3568712	G	C	-33	321	whiB7-uvrD2	Rv3197A-Rv3198c	None	I	None	9	1	1	4.1.i1.1.1.1(9)
3568714	T	C	-35	319	whiB7-uvrD2	Rv3197A-Rv3198c	None	I	None	1	1	1	1.1.2(1)
3568716	C	T	-37	317	whiB7-uvrD2	Rv3197A-Rv3198c	None	I	None	1	1	1	4.3.i2(1)
3568717	T	G	-38	316	whiB7-uvrD2	Rv3197A-Rv3198c	None	I	None	1	1	1	2.2.1.1.1(1)
3568727	A	G	-48	306	whiB7-uvrD2	Rv3197A-Rv3198c	None	I	None	2	1	1	1.1.2(2)
3568730	C	CG	-51	303	whiB7-uvrD2	Rv3197A-Rv3198c	None	ins	None	1	1	1	4.10.i1(1)
3568730	C	G	-51	303	whiB7-uvrD2	Rv3197A-Rv3198c	None	I	None	1	1	1	4.3.i3.1(1)
3568731	G	C	-52	302	whiB7-uvrD2	Rv3197A-Rv3198c	None	I	None	2	1	1	4.3.i4.2(2)
3568731	G	A	-52	302	whiB7-uvrD2	Rv3197A-Rv3198c	None	I	None	5	1	1	1.1.3(5)
3568732	G	A	-53	301	whiB7-uvrD2	Rv3197A-Rv3198c	None	I	None	9	1	1	1.1.2(9)
3568734	C	T	-55	299	whiB7-uvrD2	Rv3197A-Rv3198c	None	I	None	1	1	1	4.3.i3.1(1)
3568734	C	A	-55	299	whiB7-uvrD2	Rv3197A-Rv3198c	None	I	None	2	1	2	2.2.1.1.1.i3(2)
3568735	C	T	-56	298	whiB7-uvrD2	Rv3197A-Rv3198c	None	I	None	4	3	3	4.3.i3.1(1) - 4.1.i1.1.1.1(2) - 2.2.1.1.2(1)
3568735	C	A	-56	298	whiB7-uvrD2	Rv3197A-Rv3198c	None	I	None	1	1	1	4.3.i3.1(1)
3568735	CA	C	-56	298	whiB7-uvrD2	Rv3197A-Rv3198c	None	del	None	1	1	1	3.1.1(1)
3568736	A	G	-57	297	whiB7-uvrD2	Rv3197A-Rv3198c	None	I	None	1	1	1	4.3.i4.2(1)
3568736	A	C	-57	297	whiB7-uvrD2	Rv3197A-Rv3198c	None	I	None	8	2	7	2.2.1.1.1(5) - 4.1.i1.1.1.1(3)
3568737	G	A	-58	296	whiB7-uvrD2	Rv3197A-Rv3198c	None	I	None	3	2	2	4.5(1) - 3.1.1.i1(2)
3568739	G	T	-60	294	whiB7-uvrD2	Rv3197A-Rv3198c	None	I	None	2	1	1	1.1.2(2)
3568740	A	G	-61	293	whiB7-uvrD2	Rv3197A-Rv3198c	None	I	None	1	1	1	4.1.i1.1.1.1(1)
3568744	T	C	-65	289	whiB7-uvrD2	Rv3197A-Rv3198c	None	I	None	2	1	1	4.10.i1(2)
3568745	G	C	-66	288	whiB7-uvrD2	Rv3197A-Rv3198c	None	I	None	2	1	1	4.10.i1(2)
3568750	G	C	-71	283	whiB7-uvrD2	Rv3197A-Rv3198c	None	I	None	2	2	2	2.2.1.1.1(1) - 4.1.i1.1.1.1(1)
3568752	G	A	-73	281	whiB7-uvrD2	Rv3197A-Rv3198c	None	I	None	1	1	1	2.2.1(1)
3568757	T	C	-78	276	whiB7-uvrD2	Rv3197A-Rv3198c	None	I	None	1	1	1	4.3.i1(1)
3568759	T	G	-80	274	whiB7-uvrD2	Rv3197A-Rv3198c	None	I	None	62	11	31	2.2.1.1.1.i3(39) - 4.3.i3.1(4) - 4.1.i1.1.1.1(2) - 4.3.i2(3) - 2.2.1.1.1(5) - 2.2.1.1.2(1) - 4.1.i1.2.1(1) - 4.2.1.2(1) - 4.2.1.1(1) - 2.1(2) - 4.3.i4.2(3)
3568768	T	C	-89	265	whiB7-uvrD2	Rv3197A-Rv3198c	None	I	None	1	1	1	2.2.1.1.1(1)
3568771	G	A	-92	262	whiB7-uvrD2	Rv3197A-Rv3198c	None	I	None	2	1	1	1.1.2(2)
3568773	C	A	-94	260	whiB7-uvrD2	Rv3197A-Rv3198c	None	I	None	4	1	1	4.1.i1.1.1.1(4)
3568776	C	T	-97	257	whiB7-uvrD2	Rv3197A-Rv3198c	None	I	None	2	1	1	4.13(2)
3568779	A	G	-100	254	whiB7-uvrD2	Rv3197A-Rv3198c	None	I	None	256	2	1	4.4.1.1(244) - 4.2.1.2.2.1(12)
3568788	C	G	-109	245	whiB7-uvrD2	Rv3197A-Rv3198c	None	I	None	1	1	1	3.1.1(1)
3568793	G	A	-114	240	whiB7-uvrD2	Rv3197A-Rv3198c	None	I	None	1	1	1	4.2.1.2.2.1(1)
3568794	G	C	-115	239	whiB7-uvrD2	Rv3197A-Rv3198c	None	I	None	1	1	1	2.2.1.1.1.i3(1)
3568795	T	TC	-116	238	whiB7-uvrD2	Rv3197A-Rv3198c	None	ins	None	1	1	1	4.1.i1.1.1.1(1)
3568795	T	C	-116	238	whiB7-uvrD2	Rv3197A-Rv3198c	None	I	None	46	2	15	2.2.1.1.1.i3(7) - 2.2.1.1.1(39)
3568800	G	A	-121	233	whiB7-uvrD2	Rv3197A-Rv3198c	None	I	None	1	1	1	4.1.i1.2.1(1)
3568805	T	C	-126	228	whiB7-uvrD2	Rv3197A-Rv3198c	None	I	None	2	1	1	3.1.1(2)
3568811	G	T	-132	222	whiB7-uvrD2	Rv3197A-Rv3198c	None	I	None	2	1	1	2.2.2(2)
3568818	G	A	-139	215	whiB7-uvrD2	Rv3197A-Rv3198c	None	I	None	1	1	1	2.2.1(1)
3568819	G	C	-140	214	whiB7-uvrD2	Rv3197A-Rv3198c	None	I	None	2	1	1	4.2.2(2)
3568826	A	G	-147	207	whiB7-uvrD2	Rv3197A-Rv3198c	None	I	None	1	1	1	1.2.1.1.1(1)
3568830	A	T	-151	203	whiB7-uvrD2	Rv3197A-Rv3198c	None	I	None	2	1	1	2.2.1.1.1(2)
3568830	A	C	-151	203	whiB7-uvrD2	Rv3197A-Rv3198c	None	I	None	1	1	1	3.1.1(1)
3568833	G	A	-154	200	whiB7-uvrD2	Rv3197A-Rv3198c	None	I	None	4	1	4	2.2.1.1.1(4)
3568840	T	C	-161	193	whiB7-uvrD2	Rv3197A-Rv3198c	None	I	None	5	3	3	4.1.i1.2.1(1) - 4.3.i4.2(2) - 4.3.i3.1(2)
3568842	G	T	-163	191	whiB7-uvrD2	Rv3197A-Rv3198c	None	I	None	1	1	1	1.1.2(1)
3568845	C	T	-166	188	whiB7-uvrD2	Rv3197A-Rv3198c	None	I	None	2	1	1	4.1.i1.2.1(2)
3568851	T	C	-172	182	whiB7-uvrD2	Rv3197A-Rv3198c	None	I	None	2	2	2	4.5(1) - 3.1.1(1)
3568854	AC	A	-175	179	whiB7-uvrD2	Rv3197A-Rv3198c	None	del	None	1	1	1	2.2.1.1.1(1)
3568857	G	A	-178	176	whiB7-uvrD2	Rv3197A-Rv3198c	None	I	None	73	2	1	3.1.1(72) - 3.1(1)
3568859	C	A	-180	174	whiB7-uvrD2	Rv3197A-Rv3198c	None	I	None	1	1	1	2.2.1.1.1(1)
3568862	G	T	-183	171	whiB7-uvrD2	Rv3197A-Rv3198c	None	I	None	2	1	1	4.10.i1(2)
3568871	G	A	-192	162	whiB7-uvrD2	Rv3197A-Rv3198c	None	I	None	1	1	1	2.2.1.1.1(1)
3568874	G	A	-195	159	whiB7-uvrD2	Rv3197A-Rv3198c	None	I	None	9	2	2	2.2.1.1.1(4) - 6(5)
3568881	C	CG	-202	152	whiB7-uvrD2	Rv3197A-Rv3198c	None	ins	None	1	1	1	4.3.i3.1(1)
3568881	C	CGG	-202	152	whiB7-uvrD2	Rv3197A-Rv3198c	None	ins	None	1	1	1	4.3.i3.1(1)
3568882	G	A	-203	151	whiB7-uvrD2	Rv3197A-Rv3198c	None	I	None	1	1	1	1.2.2.1(1)
3568883	G	GT	-204	150	whiB7-uvrD2	Rv3197A-Rv3198c	None	ins	None	1	1	1	2.2.1.1.1.i3(1)
3568889	G	A	-210	144	whiB7-uvrD2	Rv3197A-Rv3198c	None	I	None	1	1	1	4.13(1)
3568889	G	GC	-210	144	whiB7-uvrD2	Rv3197A-Rv3198c	None	ins	None	1	1	1	2.2.1.1.1.i3(1)
3568889	G	GCTAT	-210	144	whiB7-uvrD2	Rv3197A-Rv3198c	None	ins	None	1	1	1	2.2.1.1.1(1)
3568891	T	A	-212	142	whiB7-uvrD2	Rv3197A-Rv3198c	None	I	None	1	1	1	2.2.1.1.1(1)
3568892	A	AT	-213	141	whiB7-uvrD2	Rv3197A-Rv3198c	None	ins	None	2	1	2	2.2.1.1.1(2)
3568893	T	G	-214	140	whiB7-uvrD2	Rv3197A-Rv3198c	None	I	None	1	1	1	4.3.i3.1(1)
3568893	TG	T	-214	140	whiB7-uvrD2	Rv3197A-Rv3198c	None	del	None	9	5	7	4.5(1) - 4.4.1.1(1) - 2.2.2(2) - 2.2.1.1.1(4) - 1.2.1.1.1(1)
3568896	G	A	-217	137	whiB7-uvrD2	Rv3197A-Rv3198c	None	I	None	5	1	1	1.1.1.1(5)
3568899	G	A	-220	134	whiB7-uvrD2	Rv3197A-Rv3198c	None	I	None	1	1	1	1.1.1.1(1)
3568900	T	G	-221	133	whiB7-uvrD2	Rv3197A-Rv3198c	None	I	None	1	1	1	2.2.1.1.1(1)
3568914	A	G	-235	119	whiB7-uvrD2	Rv3197A-Rv3198c	None	I	None	1	1	1	4.1.i1.1.1.1(1)
3568917	G	A	-238	116	whiB7-uvrD2	Rv3197A-Rv3198c	None	I	None	1	1	1	2.2.1.1.1(1)
3568917	G	C	-238	116	whiB7-uvrD2	Rv3197A-Rv3198c	None	I	None	1	1	1	3.1.1(1)
3568921	C	G	-242	112	whiB7-uvrD2	Rv3197A-Rv3198c	None	I	None	117	2	1	4.1.i1.1.2(110) - 4.1.i1.1(7)
3568926	G	A	-247	107	whiB7-uvrD2	Rv3197A-Rv3198c	None	I	None	1	1	1	4.1.i1.1.1.1(1)
3568928	G	T	-249	105	whiB7-uvrD2	Rv3197A-Rv3198c	None	I	None	1	1	1	1.2.2.1(1)
3568931	G	A	-252	102	whiB7-uvrD2	Rv3197A-Rv3198c	None	I	None	1	1	1	1.1.3(1)
3568935	C	T	-256	98	whiB7-uvrD2	Rv3197A-Rv3198c	None	I	None	1	1	1	2.2.1(1)
3568936	C	T	-257	97	whiB7-uvrD2	Rv3197A-Rv3198c	None	I	None	1	1	1	3.2.1(1)
3568938	A	G	-259	95	whiB7-uvrD2	Rv3197A-Rv3198c	None	I	None	1	1	1	4.3.i3.1(1)
3568943	G	T	-264	90	whiB7-uvrD2	Rv3197A-Rv3198c	None	I	None	1	1	1	1.1.3(1)
3568944	T	G	-265	89	whiB7-uvrD2	Rv3197A-Rv3198c	None	I	None	1	1	1	2.2.1.1.1(1)
3568950	T	C	-271	83	whiB7-uvrD2	Rv3197A-Rv3198c	None	I	None	1	1	1	4.2.1.1(1)
3568951	C	T	-272	82	whiB7-uvrD2	Rv3197A-Rv3198c	None	I	None	2	1	2	3.1.1(2)
3568957	C	G	-278	76	whiB7-uvrD2	Rv3197A-Rv3198c	None	I	None	1	1	1	4.3.i3.1(1)
3568965	GCC	G	-286	68	whiB7-uvrD2	Rv3197A-Rv3198c	None	del	None	2	1	1	2.2.2(2)
3568966	C	G	-287	67	whiB7-uvrD2	Rv3197A-Rv3198c	None	I	None	2	1	1	6(2)
3568969	T	G	-290	64	whiB7-uvrD2	Rv3197A-Rv3198c	None	I	None	1	1	1	1.1.1.2(1)
3568974	T	G	-295	59	whiB7-uvrD2	Rv3197A-Rv3198c	None	I	None	3	1	1	4.6.2.2(3)
3568978	G	A	-299	55	whiB7-uvrD2	Rv3197A-Rv3198c	None	I	None	2	1	1	1.1.1.1(2)
3568985	G	GCC	-306	48	whiB7-uvrD2	Rv3197A-Rv3198c	None	ins	None	11	1	1	3.1.1.i1(11)
3568995	G	GC	-316	38	whiB7-uvrD2	Rv3197A-Rv3198c	None	ins	None	2	2	2	1.1.1.1(1) - 1.2.1.1.1(1)
3569014	A	G	-335	19	whiB7-uvrD2	Rv3197A-Rv3198c	None	I	None	1	1	1	1.2.2.1(1)
3569015	G	A	-336	18	whiB7-uvrD2	Rv3197A-Rv3198c	None	I	None	3	1	1	1.2.2.1(3)
3569022	A	C	-343	11	whiB7-uvrD2	Rv3197A-Rv3198c	None	I	None	1	1	1	4.3.i3.1(1)
3569026	G	C	-347	7	whiB7-uvrD2	Rv3197A-Rv3198c	None	I	None	2	1	1	4.10.i1(2)
3569029	T	C	-350	4	whiB7-uvrD2	Rv3197A-Rv3198c	None	I	None	249	3	1	4.2.1.1.1.2.2.1.1.1(5) - 4.6.1.1.1.1.2(173) - 4.6.1.1.1.1.1(71)
3569030	G	A	-351	3	whiB7-uvrD2	Rv3197A-Rv3198c	None	I	None	5	2	2	4.1.i1.2.1(1) - 3.1.1(4)
3569032	G	T	-353	1	whiB7-uvrD2	Rv3197A-Rv3198c	None	I	None	8	1	1	4.1.i1.1.1.1(8)
3569035	CTGGAGG	C	-356	-3	whiB7-uvrD2	Rv3197A-Rv3198c	None	del	None	1	1	1	1.1.1.1(1)
3569037	G	A	-358	-5	whiB7-uvrD2	Rv3197A-Rv3198c	None	I	None	1	1	1	2.2.1.1.1.i3(1)
3569040	G	C	-361	-8	whiB7-uvrD2	Rv3197A-Rv3198c	None	I	None	2	2	2	4.1.i1.2.1(1) - 3.1.1(1)
3569047	C	T	-368	-15	whiB7-uvrD2	Rv3197A-Rv3198c	None	I	None	2	2	2	1.2.2.1(1) - 1.1.1.1(1)
3569048	G	A	-369	-16	whiB7-uvrD2	Rv3197A-Rv3198c	None	I	None	1	1	1	1.1.2(1)
3569058	G	A	-379	-26	whiB7-uvrD2	Rv3197A-Rv3198c	None	I	None	4	1	1	4.10.i1(4)
3569065	A	G	-386	-33	whiB7-uvrD2	Rv3197A-Rv3198c	None	I	None	66	4	3	4.3.i1(49) - 3.1.1(1) - 4.2.1.1.1.2.2.1(15) - 4.3(1)
3569069	C	A	-390	-37	whiB7-uvrD2	Rv3197A-Rv3198c	None	I	None	1	1	1	3.1.1(1)
3569081	C	A	-402	-49	whiB7-uvrD2	Rv3197A-Rv3198c	None	I	None	2	1	1	1.1.2(2)
> variants detected in regulator regions
> top 4 most common variants (# isolates) in whiB7-uvrD2, oxyR-ahpC, eis-Rv2417c and mmpR
> variants detected in regulated regions
> variants in mmpL5, mmpS5, eis, ahpC and whiB7 that are present in at least 2 Mtb sub-lineages
> variants that were detected in eis after manually inspecting the VCF files for these isolates
> variants that are homoplasic (homoplasy score >= 2)
		ahpC	whiB7	eis
	start codon	2726193	3568679	2715332
	TSS	2726151	3569032
		2726151 is experimentally confirmed (PMID 8917570) and is likely the primary TSS (Teresa Cortes, personal communication).	TSS confirmed experimentally in PMID 22069311, which also shows that whiB7 binding site starts at 3569078. NB: Reeves et al. (PMID 23380727) uses an incorrect TSS at 3569031.
*taken from Cepheid cartridge IFUs
