## Supplementary Table 2 for "The role of epistasis in amikacin, kanamycin, bedaquiline, and clofazimine resistance in *Mycobacterium tuberculosis* complex"

### Sheet: mmpR_mmpS5_mmpL5_eis_whiB7_ahpC
Position	Variant Name	Reference Allele	Alternate Allele	Gene Symbol	H37Rv locus tag	Gene Position	ins or del	indel type	Codon Position	# Isolates	# Sublineages	Sublineage Count	isolateID and Alt Allele Frequency
779181	mmpR 192-198insG	C	CG	mmpR	Rv0678	192	ins	frameshift	64	2	2	4.5(1) - 4.11(1)	SAMEA104357571(66%) - Peru4498(71%)
779249	mmpR 260insC	G	GC	mmpR	Rv0678	260	ins	frameshift	87	1	1	4.4.1.1(1)	SAMEA2534929(69%)
778696	mmpS5 210insTTGA	G	GTTGA	mmpS5	Rv0677c	210	ins	frameshift	70	1	1	1(1)	SAMEA3558232(54%)
777076	mmpL5 1405delGATCT	CGATCT	C	mmpL5	Rv0676c	1405	del	frameshift	469	2	1	2.2.1.1.1.i3(2)	SAMN08708254(70%) - SAMN08709186(71%)
Locus	Number of Isolates (out of 31,428) that have 100x coverage in >= 99% of locus
mmpR	7435
mmpS5	8949
mmpL5	6217
Bolded IsolateIDs indicate isolates that had 100x coverage in >= 99% in corresponding locus
