## Supplementary Table 3 for "The role of epistasis in amikacin, kanamycin, bedaquiline, and clofazimine resistance in *Mycobacterium tuberculosis* complex"

### Sheet: mmpR_and_mmpS5_mmpL5_co_occuren
A: Mutation in Regulator											B: Mutation in Reguled Gene											isolate info with co-occurring mutations
A-type	A-variant-name	A-pos	A-ref	A-alt	A-mut-type	A-codon-pos	A-gene-id	A-gene-name	A-gene-pos	A-num-isolates	B-type	B-variant-name	B-pos	B-ref	B-alt	B-mut-type	B-codon-pos	B-gene-id	B-gene-name	B-gene-pos	B-num-isolates	# isolates both mutations	isolate IDs	isolate sublineages
INDEL	mmpR 192-198delG	779181	CG	C	del	64	Rv0678	mmpR	192	20	INDEL	mmpL5 2028insA	776453	C	CA	ins	676	Rv0676c	mmpL5	2028	1	1	SAMN12551172	2.2.1.1.1(1)
INDEL	mmpR 192-198insG	779181	C	CG	ins	64	Rv0678	mmpR	192	86	INDEL	mmpL5 606delC	777875	AC	A	del	202	Rv0676c	mmpL5	606	83	82	99R893 - Peru4670 - SAMEA5569914 - Peru5003 - Peru3367 - SAMEA5569985 - SAMEA5569929 - Peru4683 - 00R1547 - Peru4919 - SAMEA2683080 - SAMEA5569553 - SAMEA2682981 - 02R0948 - Peru4722 - SAMEA2682695 - Peru4646 - Peru4492 - Peru2965 - Peru4057 - Peru4549 - Peru3407 - Peru4932 - Peru2918 - Peru5036 - Peru3418 - SAMEA3414462 - Peru4988 - Peru3031 - Peru5115 - Peru4565 - SAMEA5569666 - Peru5012 - Peru…	4.11(82)
INDEL	mmpR 207insA	779196	C	CA	ins	69	Rv0678	mmpR	207	1	INDEL	mmpL5 1160insCGATG	777321	A	ACGATG	ins	387	Rv0676c	mmpL5	1160	1	1	SAMD00117890	2.2.1(1)
SNP	eis C-14T	2715346	G	A	I		Rv2416c-Rv2417c	eis-Rv2417c		181	INDEL*	eis 627insC	2714706	A	AC	ins	209	Rv2416c	eis	627	1	1	IT947	2.2.1.1.1.i3(1)
SNP	eis C-14T	2715346	G	A	I		Rv2416c-Rv2417c	eis-Rv2417c		181	INDEL	eis 486insCT	2714847	G	GCT	ins	162	Rv2416c	eis	486	2	2	Peru3354 - Peru2946	4.1.i1.1.1.1(2)
SNP	eis C-14T	2715346	G	A	I		Rv2416c-Rv2417c	eis-Rv2417c		181	INDEL	eis 473insT	2714860	A	AT	ins	158	Rv2416c	eis	473	1	1	SAMN07956543	2.2.1.1.1.i3(1)
SNP	eis C-14T	2715346	G	A	I		Rv2416c-Rv2417c	eis-Rv2417c		181	INDEL	eis 448delA	2714885	GA	G	del	150	Rv2416c	eis	448	7	7	SAMN02584676 - SAMEA1016073 - SAMN04633319 - SAMN07956543 - SAMEA1403638 - SAMEA1403685 - IT1070	2.2.1.1.1.i3(7)
SNP	eis C-14T	2715346	G	A	I		Rv2416c-Rv2417c	eis-Rv2417c		181	INDEL*	eis 400insG	2714933	C	CG	ins	134	Rv2416c	eis	400	1	1	168-19	2.2.1.1.1(1)
SNP	eis C-14T	2715346	G	A	I		Rv2416c-Rv2417c	eis-Rv2417c		181	INDEL*	eis 279delCGGCGATGCGT	2715054	CCGGCGATGCGT	C	del	93	Rv2416c	eis	279	1	1	622-19	2.2.1.1.1.i3(1)
SNP	eis C-14T	2715346	G	A	I		Rv2416c-Rv2417c	eis-Rv2417c		181	SNP	eis G39A	2715294	C	T	N	W13*	Rv2416c	eis	39	1	1	SAMN08376196	2.2.1.1.1(1)
SNP	eis C-14T	2715346	G	A	I		Rv2416c-Rv2417c	eis-Rv2417c		181	SNP	eis G38A	2715295	C	T	N	W13*	Rv2416c	eis	38	1	1	SAMN08709032	2.2.1.1.1(1)
SNP	eis C-14T	2715346	G	A	I		Rv2416c-Rv2417c	eis-Rv2417c		181	INDEL	eis 16insC	2715317	A	AC	ins	6	Rv2416c	eis	16	1	1	SAMN06210015	2.2.1.1.1(1)
SNP	eis C-14T	2715346	G	A	I		Rv2416c-Rv2417c	eis-Rv2417c		181	INDEL	eis 15insC	2715319	A	AC	ins	5	Rv2416c	eis	14	1	1	SAMN02584612	2.2.1.1.1(1)
SNP	eis C-14T	2715346	G	A	I		Rv2416c-Rv2417c	eis-Rv2417c		181	SNP	eis G3A	2715330	C	T	S	V1V	Rv2416c	eis	3	6	6	SAMN02419586 - SAMN02419559 - SAMN02419535 - SAMN07236283 - SAMN02419543 - IT634	1.1.1.1.1(1) - 2.2.1.1.1.i3(5)
SNP	ahpC G-88A	2726105	G	A	I		Rv2427Ac-Rv2428	oxyR-ahpC		3350	INDEL	ahpC 323delC	2726515	TC	T	del	108	Rv2428	ahpC	323	1	1	SAMEA1118691	3.1.1(1)
SNP	whiB7 T-147C	3568826	A	G	I		Rv3197A-Rv3198c	whiB7-uvrD2		1	INDEL	whiB7 192delC	3568488	GC	G	del	64	Rv3197A	whiB7	192	573	1	SAMN07766333	1.2.1.1.1(1)
INDEL	whiB7 -214delG	3568893	TG	T	del		Rv3197A-Rv3198c	whiB7-uvrD2		9	INDEL	whiB7 192delC	3568488	GC	G	del	64	Rv3197A	whiB7	192	573	1	SAMN08436033	1.2.1.1.1(1)
INDEL	whiB7 -316insC	3568995	G	GC	ins		Rv3197A-Rv3198c	whiB7-uvrD2		2	INDEL	whiB7 192delC	3568488	GC	G	del	64	Rv3197A	whiB7	192	573	1	SAMN07766299	1.2.1.1.1(1)
Note - Bolded Isolate IDs indicate isolates that are included in the 2.2.1.1.1.i3 cluster
Note - *variants that were detected in eis after manually inspecting the VCF files in the corresponding isolates
