## Supplementary Table 4 for "The role of epistasis in amikacin, kanamycin, bedaquiline, and clofazimine resistance in *Mycobacterium tuberculosis* complex"

### Sheet: Sheet1
isolate_ID	STR	INH	RIF	EMB	PZA	AMK	KAN	mmpR_ins & mmpL5_del	MDR
Peru2918	R	R	R	R	S	S	S	yes	X
Peru4685	S	R	R	S	R	R	R	yes	X
SAMEA1101329		R	R					yes	X
Peru5445	R	R	R	R	R	R	R	yes	X
Peru4549	R	R	R	R	S	S	S	yes	X
Peru4565	R	R	R	R	R	R	R	yes	X
Peru4577	R	R	R	R	R	S	S	yes	X
Peru4582	R	R	R	R	S	R	R	yes	X
Peru4646	S	R	R	R	R	S	S	yes	X
Peru4647	R	R	R	S	S	S	S	yes	X
Peru4652	R	R	R	R	S	R	R	yes	X
Peru4668	R	R	R	R	R	R	R	yes	X
Peru4670	S	R	R	R	R	S	S	yes	X
Peru4671	S	R	R	R	S	S	S	yes	X
Peru4683	S	R	R	R	R	S	S	yes	X
Peru2959	R	R	R	R	R	S	S	yes	X
Peru4515	R	R	R	S	R	R	R	yes	X
Peru4900	R	R	S	R	S	S	S	yes
Peru4932	R	R	R	R	S	S	S	yes	X
Peru4936	R	R	R	R	R	S	S	yes	X
Peru4937	R	R	R	R	R	S	S	yes	X
Peru4961	R	R	R	R	R	R	R	yes	X
Peru4988	S	R	S	R	S	S	S	yes
02R1942	R	R	R	R	R	R	R	yes	X
Peru5003	R	R	R	R	R	S	S	yes	X
Peru5012	S	R	R	R	R	R	R	yes	X
Peru5036	R	R	R	R	R	S	S	yes	X
Peru5076	S	R	R	R	R	S	S	yes	X
Peru5114	S	R	R	R	R	S	S	yes	X
Peru5115	S	R	R	R	R	R	R	yes	X
Peru4521	R	R	R	S	S	S	S	yes	X
01R0451	R	R	R	R	R		R	yes	X
Peru3418	S	R	R	R	R	S	S	yes	X
SAMEA3392629		R	R	R	R			yes	X
Peru3376	S	R	R	S	R	S	S	yes	X
Peru3408	R	R	S	S	S	S	S	yes
Peru3367	S	R	R	R	R	S	S	yes	X
Peru3342	S	R	R	R	R	S	S	yes	X
SAMEA3414462		R	R	R	R			yes	X
SAMEA3558270	S	R	R	R	R			yes	X
SAMEA3402909		R	R	R	R			yes	X
Peru3407	S	R	S	R	S	S	S	yes
SAMEA3401008		R	R	R	R			yes	X
Peru4057	S	S	S	S	S	S	S	yes
Peru3056	R	R	R	R	S	S	S	yes	X
Peru3031	R	R	R	R	R	S	S	yes	X
SAMEA3558289	S	R	S	R				yes
Peru2965	S	R	R	R	R	S	S	yes	X
Peru4492	S	R	R	R		S	S	yes	X
Peru3405	R	R	R	S	R	S	S	yes	X
Peru4919	R	R	R	R	S	S	S	yes	X
Peru4683	S	R	R	R	R	S	S	yes	X
Peru4668	R	R	R	R	R	R	R	yes	X
Peru4670	S	R	R	R	R	S	S	yes	X
1791	R	R	R	R		S		yes	X
Peru4707	R	INT	R	R	R	S	S	yes	X
Peru4919	R	R	R	R	S	S	S	yes	X
Peru4722	S	R	R	R	R	S	S	yes	X
Peru4685	S	R	R	S	R	R	R	yes	X
SAMEA3558273	S	S	R	R				no
SAMEA3558263	S	R	S	S				no
01R1499	R	R	R	R		R	R	no	X
03R0783	S	S	S	S	S		S	no
01R0697	R	R	R	R	R	R	R	no	X
SAMEA1101337		S	R					no
03R1338	R	R	R	R	R	S	S	no	X
99R1043	R	R		R			S	no
SAMEA1101436		S	R					no
SAMEA104304859	S	S	S	S				no
SAMEA1101280		S	R					no
SAMEA3414203		R	R	R	R			no	X
SAMEA3404127		R	R	R	R			no	X
SAMEA3401674		R		R				no
SAMEA3360002		R	R	S	R			no	X
SAMEA2534609	R	R	S	S	S			no
SAMEA2533960	R	R	S	S	S			no
SAMEA1101309		R	S					no
SAMEA1102418		R	R	S	S			no	X
SAMEA1101318		R	R					no	X
SAMEA1101311		R	R					no	X
Peru4696	R	R	R	R	R	S	S	no	X
Peru5153	S	R	R	R	R	R	R	no	X
Peru4454	R	R	S	R	S	S	S	no
Peru3006	S	R	R	R	R	S	S	no	X
Peru3060	R	R	S	R	S	S	S	no
Peru3262	S	S	S	S	S	S	S	no
Peru3332	S	R	R	R	R	S	S	no	X
Peru3973	R	R	S	R	S	S	S	no
Peru3982	S	S	S	R	S	S	S	no
Peru4010	S	R	S	S	S	S	S	no
Peru4023	S	S	S	S	S	S	S	no
Peru4034	S	R	S	S	S	S	S	no
Peru4044	S	R	R	R	S	S	S	no	X
Peru4055	R	R	S	S	S	S	S	no
Peru4086	S	S	S	S	S	S	S	no
Peru4091	R	R	S	R	S	S	S	no
Peru4460	R	R	S	S	S	S	S	no
Peru5151	S	R	R	R	R	S	S	no	X
Peru4497	R	R	R	R	S	S	S	no	X
Peru4498	S	R	S	S	S	S	S	no
Peru4526	S	R	R	S	R	S	S	no	X
Peru4542	R	R	R	R	S	S	S	no	X
Peru4547	S	R	R	R	S	S	S	no	X
Peru4553	R	R	R	R	R	S	S	no	X
Peru4689	R	R	R	R	R	S	S	no	X
Peru4691	R	R	R	R	R	S	S	no	X
Peru4918	S	R	R	R	S	R	R	no	X
Peru4924	R	R	R	R	S	S	S	no	X
Peru4939	S	S	R	S	S	S	S	no
Peru4997	S	R	R	R	R	R	R	no	X
Peru5135	R	R	R	R	S	S	R	no	X
SAMEA3558325	R	S	S	R	S			no
Peru4698	R	R	R	R	S	R	R	no	X
Peru4904	R	R	R	R	S	R	R	no	X
Peru4698	R	R	R	R	S	R	R	no	X
Peru4689	R	R	R	R	R	S	S	no	X
M0004607-9	S	S	S	S	S			no
Peru4320	R	R	R	R	R	R	R	no	X
M0014892-5	S	S	S	S	S			no
Peru3345	S	R	R	R	R	S	S	no	X
Peru4320	R	R	R	R	R	R	R	no	X
IDR1600041998	R	INT	S					no
IDR1600042261	S	S	S		S			no
