## Supplementary Table 5 for "The role of epistasis in amikacin, kanamycin, bedaquiline, and clofazimine resistance in *Mycobacterium tuberculosis* complex"

### Sheet: Sheet1
	eis G-10A	eis C-12T	eis C-14T	eis G-37T	# isolates rrs SNV
rrs A1401G	2	23	2	2	1452
rrs C1402T	0	0	0	0	18
rrs G1484T	1	1	0	0	26
# isolates eis prom SNV	293	332	181	285
# isolates eis prom SNV and no rrs SNV	290	308	179	283
