## Supplementary Table 6 for "The role of epistasis in amikacin, kanamycin, bedaquiline, and clofazimine resistance in *Mycobacterium tuberculosis* complex"

### Sheet: rrs_resistance_mut_check_extra_
Isolate ID	Lineage Call	2.2.1.1.1.1.3.i3 cluster	rrs A1401G	rrs C1402T	rrs G1484T	eis C-14T	eis LOF mutation	STR	INH	RIF	EMB	PZA	AMK	KAN
IT123	2.2.1.1.1	no	A	C	G	yes	no						0.5	16
IT184	2.2.1.1.1	no	A	C	G	yes	no						0.5	8
IT952	4.2.1.1.1.1.1.1.i2	no	A	C	G	yes	no						2	16
IT524	4.2.1.1.1.1.1.1.i2	no	A (16/16)	C (15/16)	G (16/16)	yes	no						2	16
655-19	4.2.1.2.1.1.i4.1	no	A	C	G	yes	no						1	16
IT233	2.2.1.1.1.i3	yes	A	C	G (19/19)	yes	no						1	16
IT77	2.2.1.1.1.i3	yes	A (17/17)	C (18/18)	G (13/13)	yes	no						2	>16
622-19	2.2.1.1.1.i3	yes	A	C	G	yes	yes* (279delCGGCGATGCGT)						<=0.25	<=1
IT1070	2.2.1.1.1.i3	yes	A	C	G	yes	yes (448delA)						<=0.25	<=1
IT947	2.2.1.1.1.i3	yes	A	C	G	yes	yes* (627insC)						<=0.25	<=1
168-19	2.2.1.1.1	no	A	C	G	yes	yes* (400insG)						<=0.25	<=1
IT634	2.2.1.1.1.i3	yes	A	C	G	yes	yes (V1V)						<=0.25	2
SAMN02419559	2.2.1.1.1.i3	yes	A	C	G	yes	yes (V1V)
SAMN02419535	2.2.1.1.1.i3	yes	A	C	G	yes	yes (V1V)
SAMN02419543	2.2.1.1.1.i3	yes	A	C	G	yes	yes (V1V)
SAMN02419586	2.2.1.1.1.i3	yes	A	C	G	yes	yes (V1V)
SAMN07236283	1.1.1.1.1	no	A	C	G	yes	yes (V1V)		R	R	R
SAMEA1016073	2.2.1.1.1.i3	yes	A	C	G	yes	yes (448delA)
SAMEA1403685	2.2.1.1.1.i3	yes	A	C	G	yes	yes (448delA)	R	R	R	R	R	S
SAMEA1403638	2.2.1.1.1.i3	yes	A	C	G	yes	yes (448delA)	R	R	R	R	S	S
SAMN02584676	2.2.1.1.1.i3	yes	A	C	G	yes	yes (448delA)
SAMN04633319	2.2.1.1.1.i3	yes	A	C	G	yes	yes (448delA)
SAMN08376196	2.2.1.1.1	no	A	C	G	yes	yes (W13*)
SAMN08709032	2.2.1.1.1	no	A	C	G	yes	yes (W13*)
SAMN06210015	2.2.1.1.1	no	A	C	G	yes	yes (16insC)
Peru2946	4.1.i1.1.1.1	no	A	C	G	yes	yes (486insCT)	R	R	R	R	R	S	S
Peru3354	4.1.i1.1.1.1	no	A	C	G	yes	yes (486insCT)	R	R	R	R	R	S	S
SAMN02584612	2.2.1.1.1	no	A	C	G	yes	yes (15insC)
SAMN07956543	2.2.1.1.1.i3	yes	A	C	G	yes	yes (448delA & 473insT)
The genotype calls in red did not originally pass our filter that required a depth of at least 20x at the locus where the call is made. Upon inspection of the VCF files, it was clear that the reference alleles were supported for these sites in these isolates. (# of reads supporting the reference allele / # of high quality reads aligned to the site)
*variants that were detected in eis after manually inspecting the VCF files in the corresponding isolates
